# Vessel wall reinforcement metrics as drought resistance indicators in angiosperm fossil wood assemblages

**DOI:** 10.1101/2022.11.08.515713

**Authors:** Hugo I. Martínez-Cabrera, Emilio Estrada-Ruiz, Carlos Castañeda-Posadas

## Abstract

**Background:** Plant ecologists have developed methods to measure xylem drought resistance but these cannot be used in fossil woods. There is, however, one anatomical trait highly correlated with cavitation resistance: the squared vessel-wall thickness-to-span ratio ((t/b)^2^_h_). This metric though, could be in many cases impractical to measure in fossil samples because they often are small and sample sizes are seldom reached.

**Questions:** are there alternative anatomical metrics that could be used instead of (t/b)^2^_h_ to infer drought resistance of fossil wood assemblages?

**Study site and dates:** 279 species belonging to 14 extant communities from North and South America. Three fossil wood floras from the Oligocene and Miocene of Mexico.

**Methods:** We calculated three alternative wall reinforcement metrics to determine their relationship with (t/b)^2^_h_ and drought resistance. These are based on vessel diameter and vessel wall thickness.

**Results:** We found that one of the alternative metrics ((t/b)^2^_hydraulic mean_) could potentially be used instead of (t/b)^2^_h_. The widely measured vessel wall-to-lumen ratio (VWLR), was the closest related to climate, and thus helpful in identifying broad precipitation differences among floras. VWLR and (t/b)^2^_h_ might be describing slightly different ecological axes of ecological variation, with the latter associated with investment in support tissue, in addition to water availability alone.

**Conclusions:** Some of the alternative metrics we explored can be used, in combination with other functional traits, to better describe fossil forest functional strategies.
