## Supplementary material for "Vessel wall reinforcement metrics as drought resistance indicators in angiosperm fossil wood assemblages": Table S1

### Sheet: Feuil1
TABLE 1. Localities and climate variables								TABLE 2. Shapiro-Wilk test for VWLR				TABLE 3. Games-Howell test for the entire database results							TABLE 4. Games-Howell test redults a subset including only semideciduous and wet tropical communities
Vegetation type	Locality	MAP (mm)	AI	PET (mm)	MAT (ºC)			localidad	statistic	p-val		Locality 1	Locality 2	conf.low	conf.high	p-val	significance		Locality 1	Locality 2	conf.low	conf.high	p-val	significace
Semi-deciduous forest	Chamela, Mexico	798	0.47	1688	24.6			Chamela	0.912245	0.000300878		Chamela	Chiapas	-0.0183674	-0.0377441	0.0859	ns		Chamela	Chiapas	-0.0183674	-0.0342349	0.0104	*
Tropical rain forest	Manaus, Brazil	2286	2.82	812	26.7			Copper Breaks	0.931622	0.564776		Chamela	Copper_Breaks,_USA	0.0599023	0.0272911	7e-08	****		Chamela	EL_Cien	-0.0235156	-0.0401363	0.000469	***
Montane forest	Ocuilán, Mexico	1312	0.94	1400	15.7			Coweeta	0.911255	0.489078		Chamela	Coweeta,_USA	-0.0167491	-0.0589413	0.994	ns		Chamela	Manaus	-0.02033	-0.0361975	0.00254	**
Tropical rain forest	Porto velho, Brazil	2170	2.74	793	25			Cruz_de_Piedra	0.909899	0.243221		Chamela	Cruz_de_Piedra,_AR	0.0507987	0.0240405	1.97e-08	****		Chamela	ocuilan	-0.0278194	-0.0432624	1.54e-06	****
Tropical rain forest	Tafelberg, Suriname	2500	3.32	754	27			Desert_Center	0.892199	0.368281		Chamela	Desert_Center,_USA	0.0800765	0.0420537	2.22e-10	****		Chamela	Porto_velho	-0.0254678	-0.0413354	3.25e-05	****
Tropical rain forest	Los Tuxtlas, Mexico	4556	4.45	1024	22.8			El_Palmar	0.823987	0.0382179		Chamela	EL_Cien	-0.0235156	-0.043812	0.00738	**		Chamela	tafelberg	-0.017908	-0.0337756	0.0142	*
Hardwood forest	Coweeta, USA	1850	2.06	900	12.7			Manaus	0.832705	0.00084155		Chamela	El_Palmar,_AR	0.00555656	-0.0236176	1	ns		Chamela	tlaxcala	-0.0268164	-0.0429178	1.31e-05	****
Mesquite savanna	Cruz de Piedra, Argentina	680	0.59	1149	17.2			Ocuilan	0.941684	0.134078		Chamela	Manaus	-0.02033	-0.0397067	0.0288	*		Chamela	Tuxtlas	-0.0351435	-0.0475495	6.49e-13	****
Desert scrub	Desert Center, CA, USA	100	0.06	1585	20.8			Porto_velho	0.937205	0.127565		Chamela	ocuilan	-0.0278194	-0.0466777	6.04e-05	****		Chiapas	EL_Cien	-0.00514825	-0.0247269	0.996	ns
Desert scrub	La Tranca, Mendoza, Argentina	250	0.22	1141	19.8			La Tranca	0.909333	0.209189		Chamela	Porto_velho	-0.0254678	-0.0448445	0.000804	***		Chiapas	Manaus	-0.0019626	-0.0209061	1	ns
Palm forest	Entre Rios, Argentina	1190	1.21	981	18.4			Tafelberg	0.837763	0.00104075		Chamela	Quijadas,_AR	0.0603617	0.0345679	1.39e-12	****		Chiapas	ocuilan	-0.00945198	-0.0280414	0.81	ns
Sage scrub	Tucker, CA, USA	325	0.28	1143	17.3			Tucker	0.848102	0.118076		Chamela	tafelberg	-0.017908	-0.0372847	0.108	ns		Chiapas	Porto_velho	-0.00710043	-0.026044	0.962	ns
Hardwood forest	Whitehall, GA, USA	1250	1.23	1018	16.7			Los Tuxtlas	0.939286	0.00870423		Chamela	tlaxcala	-0.0268164	-0.0464787	0.000374	***		Chiapas	tafelberg	0.000459371	-0.0184842	1	ns
Mesquite savanna	Copper Breaks, TX, USA	663	0.46	1450	17.2			Whitehall	0.985341	0.974822		Chamela	Tucker,_USA	0.0334564	0.000845214	0.0376	*		Chiapas	tlaxcala	-0.00844903	-0.0275889	0.905	ns
												Chamela	Tuxtlas	-0.0351435	-0.0502931	2.01e-12	****		Chiapas	Tuxtlas	-0.0167761	-0.0329312	0.035	*
												Chamela	Whitehall,_USA	-0.00726658	-0.0422345	1	ns		EL_Cien	Manaus	0.00318565	-0.016393	1	ns
												Chiapas	Copper_Breaks,_USA	0.0782697	0.0432959	1.12e-11	****		EL_Cien	ocuilan	-0.00430373	-0.02354	0.999	ns
												Chiapas	Coweeta,_USA	0.00161832	-0.0424256	1	ns		EL_Cien	Porto_velho	-0.00195217	-0.0215309	1	ns
												Chiapas	Cruz_de_Piedra,_AR	0.069166	0.0395742	1.46e-12	****		EL_Cien	tafelberg	0.00560762	-0.0139711	0.993	ns
												Chiapas	Desert_Center,_USA	0.0984439	0.0583764	4.73e-13	****		EL_Cien	tlaxcala	-0.00330078	-0.0230695	1	ns
												Chiapas	EL_Cien	-0.00514825	-0.0290569	1	ns		EL_Cien	Tuxtlas	-0.0116278	-0.0285232	0.441	ns
												Chiapas	El_Palmar,_AR	0.0239239	-0.0078693	0.413	ns		Manaus	ocuilan	-0.00748938	-0.0260788	0.942	ns
												Chiapas	Manaus	-0.0019626	-0.0250956	1	ns		Manaus	Porto_velho	-0.00513783	-0.0240814	0.995	ns
												Chiapas	ocuilan	-0.00945198	-0.0321525	0.991	ns		Manaus	tafelberg	0.00242197	-0.0165216	1	ns
												Chiapas	Porto_velho	-0.00710043	-0.0302334	1	ns		Manaus	tlaxcala	-0.00648643	-0.0256263	0.979	ns
												Chiapas	Quijadas,_AR	0.0787291	0.0500063	4.18e-13	****		Manaus	Tuxtlas	-0.0148135	-0.0309686	0.101	ns
												Chiapas	tafelberg	0.000459371	-0.0226736	1	ns		ocuilan	Porto_velho	0.00235156	-0.0162379	1	ns
												Chiapas	tlaxcala	-0.00844903	-0.0318217	0.998	ns		ocuilan	tafelberg	0.00991135	-0.00867807	0.766	ns
												Chiapas	Tucker,_USA	0.0518238	0.01685	5.4e-05	****		ocuilan	tlaxcala	0.00100295	-0.0177865	1	ns
												Chiapas	Tuxtlas	-0.0167761	-0.0365039	0.207	ns		ocuilan	Tuxtlas	-0.00732409	-0.0230625	0.875	ns
												Chiapas	Whitehall,_USA	0.0111008	-0.0260803	1	ns		Porto_velho	tafelberg	0.0075598	-0.0113837	0.945	ns
												Copper_Breaks,_USA	Coweeta,_USA	-0.0766513	-0.127914	4.29e-05	****		Porto_velho	tlaxcala	-0.00134861	-0.0204885	1	ns
												Copper_Breaks,_USA	Cruz_de_Piedra,_AR	-0.00910361	-0.0486473	1	ns		Porto_velho	Tuxtlas	-0.00967565	-0.0258308	0.633	ns
												Copper_Breaks,_USA	Desert_Center,_USA	0.0201742	-0.0277156	0.989	ns		tafelberg	tlaxcala	-0.0089084	-0.0280483	0.875	ns
												Copper_Breaks,_USA	EL_Cien	-0.0834179	-0.118909	1.18e-12	****		tafelberg	Tuxtlas	-0.0172354	-0.0333905	0.0266	*
												Copper_Breaks,_USA	El_Palmar,_AR	-0.0543457	-0.0955627	0.000754	***		tlaxcala	Tuxtlas	-0.00832704	-0.0247119	0.81	ns
												Copper_Breaks,_USA	Manaus	-0.0802323	-0.115206	3.32e-12	****
												Copper_Breaks,_USA	ocuilan	-0.0877216	-0.122411	4.23e-13	****
												Copper_Breaks,_USA	Porto_velho	-0.0853701	-0.120344	5.06e-13	****
												Copper_Breaks,_USA	Quijadas,_AR	0.000459453	-0.0384382	1	ns
												Copper_Breaks,_USA	tafelberg	-0.0778103	-0.112784	1.51e-11	****
												Copper_Breaks,_USA	tlaxcala	-0.0867187	-0.121852	4.55e-13	****
												Copper_Breaks,_USA	Tucker,_USA	-0.0264459	-0.0701631	0.785	ns
												Copper_Breaks,_USA	Tuxtlas	-0.0950457	-0.127867	4.09e-13	****
												Copper_Breaks,_USA	Whitehall,_USA	-0.0671689	-0.112671	5.94e-05	****
												Coweeta,_USA	Cruz_de_Piedra,_AR	0.0675477	0.0197941	0.000166	***
												Coweeta,_USA	Desert_Center,_USA	0.0968255	0.0419608	2.96e-07	****
												Coweeta,_USA	EL_Cien	-0.00676657	-0.0512227	1	ns
												Coweeta,_USA	El_Palmar,_AR	0.0223056	-0.0268425	0.978	ns
												Coweeta,_USA	Manaus	-0.00358092	-0.0476248	1	ns
												Coweeta,_USA	ocuilan	-0.0110703	-0.0548886	1	ns
												Coweeta,_USA	Porto_velho	-0.00871874	-0.0527626	1	ns
												Coweeta,_USA	Quijadas,_AR	0.0771108	0.0298908	3.67e-06	****
												Coweeta,_USA	tafelberg	-0.00115894	-0.0452028	1	ns
												Coweeta,_USA	tlaxcala	-0.0100673	-0.0542376	1	ns
												Coweeta,_USA	Tucker,_USA	0.0502055	-0.00105755	0.0623	ns
												Coweeta,_USA	Tuxtlas	-0.0183944	-0.0607491	0.985	ns
												Coweeta,_USA	Whitehall,_USA	0.0094825	-0.0433111	1	ns
												Cruz_de_Piedra,_AR	Desert_Center,_USA	0.0292778	-0.0148351	0.645	ns
												Cruz_de_Piedra,_AR	EL_Cien	-0.0743143	-0.104516	4.67e-13	****
												Cruz_de_Piedra,_AR	El_Palmar,_AR	-0.0452421	-0.0820028	0.00275	**
												Cruz_de_Piedra,_AR	Manaus	-0.0711286	-0.10072	6.32e-13	****
												Cruz_de_Piedra,_AR	ocuilan	-0.078618	-0.107873	4.17e-13	****
												Cruz_de_Piedra,_AR	Porto_velho	-0.0762665	-0.105858	4.18e-13	****
												Cruz_de_Piedra,_AR	Quijadas,_AR	0.00956307	-0.0245769	1	ns
												Cruz_de_Piedra,_AR	tafelberg	-0.0687067	-0.0982985	1.93e-12	****
												Cruz_de_Piedra,_AR	tlaxcala	-0.0776151	-0.107395	4.16e-13	****
												Cruz_de_Piedra,_AR	Tucker,_USA	-0.0173423	-0.056886	0.984	ns
												Cruz_de_Piedra,_AR	Tuxtlas	-0.0859421	-0.112956	3.41e-13	****
												Cruz_de_Piedra,_AR	Whitehall,_USA	-0.0580652	-0.0995739	0.000214	***
												Desert_Center,_USA	EL_Cien	-0.103592	-0.144112	4.21e-13	****
												Desert_Center,_USA	El_Palmar,_AR	-0.0745199	-0.120139	3.63e-06	****
												Desert_Center,_USA	Manaus	-0.100406	-0.140474	4.27e-13	****
												Desert_Center,_USA	ocuilan	-0.107896	-0.147715	4.17e-13	****
												Desert_Center,_USA	Porto_velho	-0.105544	-0.145612	4.1e-13	****
												Desert_Center,_USA	Quijadas,_AR	-0.0197147	-0.0632494	0.978	ns
												Desert_Center,_USA	tafelberg	-0.0979845	-0.138052	4.96e-13	****
												Desert_Center,_USA	tlaxcala	-0.106893	-0.147099	4.19e-13	****
												Desert_Center,_USA	Tucker,_USA	-0.0466201	-0.0945099	0.0662	ns
												Desert_Center,_USA	Tuxtlas	-0.11522	-0.153423	4.02e-13	****
												Desert_Center,_USA	Whitehall,_USA	-0.087343	-0.136868	3.03e-07	****
												EL_Cien	El_Palmar,_AR	0.0290722	-0.00328977	0.137	ns
												EL_Cien	Manaus	0.00318565	-0.020723	1	ns
												EL_Cien	ocuilan	-0.00430373	-0.0277942	1	ns
												EL_Cien	Porto_velho	-0.00195217	-0.0258608	1	ns
												EL_Cien	Quijadas,_AR	0.0838774	0.0545263	4.08e-13	****
												EL_Cien	tafelberg	0.00560762	-0.018301	1	ns
												EL_Cien	tlaxcala	-0.00330078	-0.0274414	1	ns
												EL_Cien	Tucker,_USA	0.056972	0.0214804	6.11e-06	****
												EL_Cien	Tuxtlas	-0.0116278	-0.0322597	0.865	ns
												EL_Cien	Whitehall,_USA	0.0162491	-0.0214195	0.986	ns
												El_Palmar,_AR	Manaus	-0.0258865	-0.0576798	0.274	ns
												El_Palmar,_AR	ocuilan	-0.0333759	-0.0648559	0.0253	*
												El_Palmar,_AR	Porto_velho	-0.0310244	-0.0628176	0.0647	ns
												El_Palmar,_AR	Quijadas,_AR	0.0548052	0.0187403	2.81e-05	****
												El_Palmar,_AR	tafelberg	-0.0234646	-0.0552578	0.45	ns
												El_Palmar,_AR	tlaxcala	-0.032373	-0.0643411	0.0435	*
												El_Palmar,_AR	Tucker,_USA	0.0278998	-0.0133172	0.61	ns
												El_Palmar,_AR	Tuxtlas	-0.0407	-0.0701086	0.000272	***
												El_Palmar,_AR	Whitehall,_USA	-0.0128231	-0.0559289	1	ns
												Manaus	ocuilan	-0.00748938	-0.0301899	0.999	ns
												Manaus	Porto_velho	-0.00513783	-0.0282708	1	ns
												Manaus	Quijadas,_AR	0.0806917	0.0519689	4.16e-13	****
												Manaus	tafelberg	0.00242197	-0.020711	1	ns
												Manaus	tlaxcala	-0.00648643	-0.0298591	1	ns
												Manaus	Tucker,_USA	0.0537864	0.0188126	2.04e-05	****
												Manaus	Tuxtlas	-0.0148135	-0.0345413	0.417	ns
												Manaus	Whitehall,_USA	0.0130634	-0.0241177	0.999	ns
												ocuilan	Porto_velho	0.00235156	-0.020349	1	ns
												ocuilan	Quijadas,_AR	0.0881811	0.0598054	3.74e-13	****
												ocuilan	tafelberg	0.00991135	-0.0127892	0.985	ns
												ocuilan	tlaxcala	0.00100295	-0.0219419	1	ns
												ocuilan	Tucker,_USA	0.0612758	0.0265865	2.87e-07	****
												ocuilan	Tuxtlas	-0.00732409	-0.0265431	0.996	ns
												ocuilan	Whitehall,_USA	0.0205528	-0.0163608	0.876	ns
												Porto_velho	Quijadas,_AR	0.0858295	0.0571067	4.1e-13	****
												Porto_velho	tafelberg	0.0075598	-0.0155732	0.999	ns
												Porto_velho	tlaxcala	-0.00134861	-0.0247213	1	ns
												Porto_velho	Tucker,_USA	0.0589242	0.0239504	1.39e-06	****
												Porto_velho	Tuxtlas	-0.00967565	-0.0294035	0.955	ns
												Porto_velho	Whitehall,_USA	0.0182012	-0.0189798	0.955	ns
												Quijadas,_AR	tafelberg	-0.0782697	-0.106993	4.08e-13	****
												Quijadas,_AR	tlaxcala	-0.0871781	-0.116094	4.03e-13	****
												Quijadas,_AR	Tucker,_USA	-0.0269053	-0.065803	0.571	ns
												Quijadas,_AR	Tuxtlas	-0.0955052	-0.121564	2.55e-13	****
												Quijadas,_AR	Whitehall,_USA	-0.0676283	-0.108522	2.49e-06	****
												tafelberg	tlaxcala	-0.0089084	-0.0322811	0.996	ns
												tafelberg	Tucker,_USA	0.0513644	0.0163906	6.74e-05	****
												tafelberg	Tuxtlas	-0.0172354	-0.0369633	0.171	ns
												tafelberg	Whitehall,_USA	0.0106414	-0.0265396	1	ns
												tlaxcala	Tucker,_USA	0.0602728	0.02514	7.72e-07	****
												tlaxcala	Tuxtlas	-0.00832704	-0.0283355	0.991	ns
												tlaxcala	Whitehall,_USA	0.0195498	-0.0177809	0.922	ns
												Tucker,_USA	Tuxtlas	-0.0685998	-0.101421	3.17e-10	****
												Tucker,_USA	Whitehall,_USA	-0.040723	-0.0862253	0.142	ns
												Tuxtlas	Whitehall,_USA	0.0278769	-0.00728682	0.319	ns
